# Mitochondrial Ca^2+^ efflux controls neuronal metabolism and long-term memory across species

**DOI:** 10.1101/2024.02.01.578153

**Authors:** Anjali Amrapali Vishwanath, Typhaine Comyn, Chaitanya Chintaluri, Carla Ramon-Duaso, Ruolin Fan, Riya Sivakumar, Mario Lopez-Manzaneda, Thomas Preat, Tim P. Vogels, Vidhya Rangaraju, Arnau Busquets-Garcia, Pierre-Yves Placais, Alice Pavlowsky, Jaime de Juan-Sanz

## Abstract

While impairing neuronal metabolism limits brain performance, it remains poorly understood whether enhancing metabolism in neurons, in contrast, could boost brain function. We find that reducing the expression of the mitochondrial H^+^/Ca^2+^ exchanger Letm1 results in increased Ca^2+^ retention in the mitochondrial matrix of firing neurons, which overactivates neuronal metabolism in flies and rodents. We find that upscaled metabolic states in active neurons of central memory circuits of flies and mice enable storing long-term memories in training paradigms in which wild-type counterparts of both species fail to remember. Our findings unveil an evolutionarily conserved mechanism that controls mitochondrial metabolism in active neurons and prove its crucial role in governing higher brain functions, such as long-term memory formation.

**Highlights:**

- Letm1 controls activity-driven mitochondrial Ca^2+^ efflux in neurons
- Increased mitochondrial Ca^2+^ retention during activity overactivates neuronal metabolism
- Activity-driven upscaling of neuronal metabolism facilitates long-term olfactory memory in flies and mice
