## Supplementary material for "Mitochondrial Ca^2+^ efflux controls neuronal metabolism and long-term memory across species": Supp. Table ST1

### Sheet: Statistics Table
Supplementary Table 1
Figure 1B
Condition	Neurons	Independent experiments
Control	27	5
Letm1 KD	21	5
Figure 1C
Condition	Neurons	Independent experiments	Mean	SEM	Statistical n	Test	p value	Significantly different?
Control	27	5	6.807	1.405	27	Mann-Whitney Test	<0.0001	Yes
Letm1 KD	21	5	19.06	1.6	21
Figure 1D
Condition	Neurons	Independent experiments	Mean	SEM	Statistical n	Test	p value	Significantly different?
Control	27	5	0.9353	0.104	27	Mann-Whitney Test	0.578	No
Letm1 KD	21	5	1.07	0.143	21
Figure 1E
Condition	Neurons	Independent experiments	Mean	SEM	Statistical n	Test	p value	Significantly different?
Control	13	5	320.7	35.17	13	Mann-Whitney Test	0.578	No
Letm1 KD	12	5	297.5	21.86	12
Figure 1F
Condition	Neurons	Independent experiments	Mean	SEM	Statistical n	Test	p value	Significantly different?	Post-hoc Test	p value	Significantly different?
Control	19	4	7.347	1.65	19	Kruskal-Wallis test	<0.0001	Yes	Dunn's multiple comparisons test (vs Control)	N/A	N/A
Letm1 KD	13	4	21.92	2.574	13					0.0001	Yes
Letm1 KD + WT Letm1	7	3	13.54	1.613	7					0.3126	No
Letm1 KD + EF mut Letm1	8	3	21.75	3.514	8					0.0022	Yes
Figure 1G
Condition	Dendrites	Neurons	Independent experiments
Letm1 KD	47	21	2
Figure 1H
Condition	Dendrites	Neurons	Independent experiments	Mean	SEM	Statistical n	Test	p value	Significantly different?
Control	63	28	2	22.72	2.057	63	Mann-Whitney Test	<0.0001	Yes
Letm1 KD	47	21	2	38.25	3.258	47
Figure 1I
Condition	Neurites	Independent experiments	Mean	SEM	Statistical n	Test	p value	Significantly different?
Axons	33	9	2.881	0.2036	33	Unpaired t-test	<0.0001	Yes
Dendrites	47	2	1.683	0.1434	47
Figure 2B
Condition	Neurons	Independent experiments	Mean	SEM	Statistical n	Test	p value	Significantly different?	Post-hoc Test	p value	Significantly different?
Control	21	6	2.433	0.1348	21	Ordinary one-way ANOVA	0.0081	Yes	Dunnett's multiple comparisons test (vs Control)	N/A	N/A
Letm1 KD	8	6	2.702	0.3449	8					0.0094	Yes
Control + TTX	26	2	3.456	0.2483	26					>0.9999	No
Letm1 KD + TTX	9	2	2.653	0.3351	9					>0.9999	No
Figure 2C
Condition	Neurons	Independent experiments	Mean	SEM	Statistical n	Test	p value	Significantly different?
Control	33	3	1.388	0.07419	33	Mann-Whitney Test	0.0357	Yes
Letm1 KD	25	3	2.026	0.3002	25
Figure 2D
Condition	Neurons	Independent experiments
Control	11	4
Letm1 KD	11	4
Figure 2E
Condition	Neurons	Independent experiments	Mean	SEM	Statistical n	Test	p value	Significantly different?
Control	11	4	-0.01226	0.06145	11	Unpaired t-test	0.0137	Yes
Letm1 KD	11	4	0.2455	0.07293	11
Figure 2K
Condition	Neurons	Independent experiments	Mean	SEM	Statistical n	Test	p value	Significantly different?
Control	19	3	0.2266	0.01931	19	Mann-Whitney Test	0.0021	Yes
Letm1 KD	18	3	0.4466	0.06934	18
Figure 2L
Condition	Neurons	Independent experiments	Mean	SEM	Statistical n	Test	p value	Significantly different?
Control	16	3	1.491	0.03433	16	Unpaired t-test	0.0896	No
Letm1 KD	14	3	1.4	0.03854	14
Figure 3A
Condition	Neurons	Independent experiments	Mean	SEM	Statistical n	Test	p value	Significantly different?	Post-hoc Test	p value	Significantly different?
Control	19	4	7.347	1.65	19	Kruskal-Wallis test	0.004	Yes	Dunn's multiple comparisons test (vs Control)	N/A	N/A
Letm1 KD	13	4	21.92	2.574	13					0.0002	Yes
Letm1 KD + fly Letm1	5	3	9	4.383	5					>0.9999	No
Figure 3D
Condition	Flies	Independent experiments
Control Unpaired	9	5
Control Paired	9	5
Letm1 KD Unpaired	10	5
Letm1 KD Paired	11	5
Figure 3E
Condition	Flies	Independent experiments	Mean	SEM	Statistical n	Test	p value	Significantly different?	Post-hoc Test	p value	Significantly different?
Control Unpaired	9	5	0.891	0.06955	9	Mixed-effects analysis	0.0117	Yes	Sidak's multiple comparisions test (CS+ vs CS-)	0.704	No
Control Paired	9	5	0.777	0.1153	9
Letm1 KD Unpaired	10	5	0.7807	0.08659	10					0.0012	Yes
Letm1 KD Paired	11	5	1.369	0.1915	11
Figure 4B - left
Condition	Flies	Independent experiments	Mean	SEM	Statistical n (1 = 40 flies)	Test	p value	Significantly different?	Post-hoc Test	Comparision	p-value	Significantly different?
Control 1 (tub-Gal80ts,c739/+)	480	4	0.4167	0.01896	12	Ordinary One-Way Anova	0.5424	No	Tukey's multiple comparisons test	vs Control 2	0.5696	No
Control 2 (+/Letm1 RNAi #1)	480	4	0.3658	0.04876	12					vs Letm1 KD	0.6422	No
Letm1 KD (tub-Gal80ts,c739>Letm1 RNAi #1)	480	4	0.4108	0.03142	12					vs Control 1	0.9925	No
Figure 4B - right
Condition	Flies	Independent experiments	Mean	SEM	Statistical n (1 = 40 flies)	Test	p value	Significantly different?	Post-hoc Test	Comparision	p-value	Significantly different?
Control 1 (tub-Gal80ts,c739/+)	360	3	0.3844	0.05444	9	Ordinary One-Way Anova	0.6027	No	Tukey's multiple comparisons test	vs Control 2	0.6245	No
Control 2 (+/Letm1 RNAi #2)	360	3	0.4544	0.05452	9					vs Letm1 KD	0.9923	No
Letm1 KD (tub-Gal80ts,c739>Letm1 RNAi #2)	360	3	0.4456	0.04986	9					vs Control 1	0.6972	No
Figure 4C - left
Condition	Flies	Independent experiments	Mean	SEM	Statistical n (1 = 40 flies)	Test	p value	Significantly different?	Post-hoc Test	Comparision	p-value	Significantly different?
Control 1 (tub-Gal80ts,c739/+)	720	3	0.065	0.03244	18	Ordinary One-Way Anova	0.0182	Yes	Tukey's multiple comparisons test	vs Control 2	0.9983	No
Control 2 (+/Letm1 RNAi #1)	720	3	0.06222	0.03496	18					vs Letm1 KD	0.0338	Yes
Letm1 KD (tub-Gal80ts,c739>Letm1 RNAi #1)	720	3	0.1922	0.03924	18					vs Control 1	0.0387	Yes
Figure 4C - right
Condition	Flies	Independent experiments	Mean	SEM	Statistical n (1 = 40 flies)	Test	p value	Significantly different?	Post-hoc Test	Comparision	p-value	Significantly different?
Control 1 (tub-Gal80ts,c739/+)	480	2	0.06583	0.02999	12	Ordinary One-Way Anova	0.004	Yes	Tukey's multiple comparisons test	vs Control 2	0.7579	No
Control 2 (+/Letm1 RNAi #2)	480	2	0.09333	0.02054	12					vs Letm1 KD	0.0271	Yes
Letm1 KD (tub-Gal80ts,c739>Letm1 RNAi #2)	480	2	0.1983	0.03022	12					vs Control 1	0.0045	Yes
Figure 4H
Condition	Mice	Independent experiments	Mean	SEM	Statistical n	Test	p value	Significantly different?
Control	8	1	0.4913	0.07904	8	Mann-Whitney Test	0.9395	No
Letm1 KD	8	1	0.5038	0.06798	8
Figure 4I
Condition	Mice	Independent experiments	Mean	SEM	Statistical n	Test	p value	Significantly different?
Control	8	1	0.04503	0.1692	8	Mann-Whitney Test	0.0303	Yes
Letm1 KD	8	1	0.5096	0.1334	8
Figure S1B
Condition	Neurons	Independent experiments	Mean	SEM	Statistical n	Test	p value	Significantly different?
Control	6	3	0.9482	0.1048	6	Mann-Whitney Test	0.0022	Yes
Letm1 KD	6	3	0.287	0.0788	6
Figure S1C
Condition	Neurons	Independent experiments
Control	6	2
Letm1 KD	8	3
Figure S1D
Condition	Neurons	Independent experiments	Mean	SEM	Statistical n	Test	p value	Significantly different?
Control	6	2	1.583	0.5899	6	Mann-Whitney Test	0.8518	No
Letm1 KD	8	3	1.591	0.1457	8
Figure S1E
Condition	Neurons	Independent experiments	Mean	SEM	Statistical n	Test	p value	Significantly different?
Control	6	2	14.6	4.769	6	Unpaired t-test	0.0044	Yes
Letm1 KD	8	3	33.85	3.185	8
Figure S1F
Condition	Neurons	Independent experiments
Control	32	4
Letm1 KD	36	4
Figure S1G
Condition	Neurons	Independent experiments	Mean	SEM	Statistical n	Test	p value	Significantly different?
Control	32	4	1.932	0.1743	32	Unpaired t-test	0.7374	No
Letm1 KD	36	4	2.013	0.1641	36
Figure S1H
Condition	Neurons	Independent experiments	Mean	SEM	Statistical n	Test	p value	Significantly different?
Control	32	4	0.3041	0.02223	32	Mann-Whitney Test	0.37	No
Letm1 KD	36	4	0.2847	0.02292	36
Figure S1I
Condition	Neurons	Independent experiments	Mean	SEM	Statistical n	Test	p value	Significantly different?
Control	10	3	112	3.738	10	Unpaired t-test	0.3634	No
Letm1 KD	10	3	117.8	5.011	10
Figure S1J - left
Condition	Neurons	Independent experiments	Mean	SEM	Statistical n	Test	p value	Significantly different?
Control	6	2	7.149	0.0296	6	Unpaired t-test	0.4294	No
Letm1 KD	6	2	7.114	0.02863	6
Figure S1J - right
Condition	Neurons	Independent experiments	Mean	SEM	Statistical n	Test	p value	Significantly different?
Control	6	2	6.849	0.04144	6	Unpaired t-test	0.5746	No
Letm1 KD	6	2	6.816	0.0395	6
Figure S1K - left
Condition	Neurons	Independent experiments	Mean	SEM	Statistical n	Test	p value	Significantly different?
Control	18	2	-0.08087	0.02363	18	Mann-Whitney Test	0.0971	No
Letm1 KD	18	2	-0.05424	0.01391	18
Figure S1K - right
Condition	Neurons	Independent experiments	Mean	SEM	Statistical n	Test	p value	Significantly different?
Control	6	2	-0.2387	0.05448	6	Unpaired t-test	0.4223	No
Letm1 KD	6	2	-0.184	0.03618	6
Figure S1L
Condition	Neurons	Independent experiments	Mean	SEM	Statistical n	Test	p value	Significantly different?
Control	63	2	2.321	0.1592	63	Mann-Whitney Test	0.0006	Yes
Letm1 KD	47	2	1.529	0.1429	47
Figure S1M
Condition	Neurons	Independent experiments
Control	63	2
Letm1 KD	47	2
Figure S1N
Condition	Neurons	Independent experiments	Mean	SEM	Statistical n	Test	p value	Significantly different?
Control	63	2	0.4896	0.04074	63	Mann-Whitney Test	0.5512	No
Letm1 KD	47	2	0.5338	0.06872	47
Figure S1O - left
Condition	Neurons	Independent experiments	Mean	SEM	Statistical n	Test	p value	Significantly different?
Control	63	2	69.28	6.297	63	Mann-Whitney Test	0.2972	No
Letm1 KD	47	2	66.48	8.635	47
Figure S1O - right
Condition	Neurons	Independent experiments	Mean	SEM	Statistical n	Test	p value	Significantly different?
Control	46	9	19	2.473	46	Mann-Whitney Test	0.0018	Yes
Letm1 KD	34	9	31.83	4.177	34
Figure S3A
Condition	Flies	Independent experiments	Mean	SEM	Statistical n (1 = 40 flies)	Test	p value	Significantly different?	Post-hoc Test	Comparision	p-value	Significantly different?
Control 1 (tub-Gal80ts,c739/+)	720	3	0.1828	0.05179	18	Ordinary One-Way Anova	0.767	No	Tukey's multiple comparisons test	vs Control 2	0.9762	No
Control 2 (+/Letm1 RNAi #1)	720	3	0.1689	0.04182	18					vs Letm1 KD	0.8709	No
Letm1 KD (tub-Gal80ts,c739>Letm1 RNAi #1)	720	3	0.1356	0.04684	18					vs Control 1	0.7584	No
Figure S3B
Condition	Flies	Independent experiments	Mean	SEM	Statistical n (1 = 40 flies)	Test	p value	Significantly different?	Post-hoc Test	Comparision	p-value	Significantly different?
Control 1 (tub-Gal80ts,c739/+)	480	2	0.5117	0.04208	12	Ordinary One-Way Anova	0.5749	No	Tukey's multiple comparisons test	vs Control 2	0.8273	No
Control 2 (+/Letm1 RNAi #1)	480	2	0.5575	0.06251	12					vs Letm1 KD	0.8855	No
Letm1 KD (tub-Gal80ts,c739>Letm1 RNAi #1)	480	2	0.5942	0.05854	12					vs Control 1	0.5458	No
Figure S3C
Group	Condition	Flies	Independent experiments	Mean	SEM	Statistical n (1 = 40 flies)	Test	p value	Significantly different?	Post-hoc Test	Comparision	p-value	Significantly different?
Octanol	Control 1 (tub-Gal80ts,c739/+)	480	4	0.5508	0.04425	12	Ordinary One-Way Anova	0.4303	No	Tukey's multiple comparisons test	vs Control 2	0.7656	No
	Control 2 (+/Letm1 RNAi #1)	480	4	0.5092	0.04337	12					vs Letm1 KD	0.3973	No
	Letm1 KD (tub-Gal80ts,c739>Letm1 RNAi #1)	480	4	0.5875	0.03856	12					vs Control 1	0.8128	No
Methyl-cyclohexanol	Control 1 (tub-Gal80ts,c739/+)	480	4	0.495	0.04611	12	Ordinary One-Way Anova	0.0787	No	Tukey's multiple comparisons test	vs Control 2	0.1003	No
	Control 2 (+/Letm1 RNAi #1)	480	4	0.6258	0.03706	12					vs Letm1 KD	0.1486	No
	Letm1 KD (tub-Gal80ts,c739>Letm1 RNAi #1)	480	4	0.5075	0.04679	12					vs Control 1	0.9776	No
Figure S3D
Condition	Flies	Independent experiments	Mean	SEM	Statistical n (1 = 40 flies)	Test	p value	Significantly different?	Post-hoc Test	Comparision	p-value	Significantly different?
Control 1 (tub-Gal80ts,c739/+)	720	3	0.265	0.03703	18	Ordinary One-Way Anova	0.7973	No	Tukey's multiple comparisons test	vs Control 2	0.8848	No
Control 2 (+/Letm1 RNAi #1)	720	3	0.2361	0.03651	18					vs Letm1 KD	0.7913	No
Letm1 KD (tub-Gal80ts,c739>Letm1 RNAi #1)	720	3	0.2761	0.05402	18					vs Control 1	0.982	No
Figure S3E
Condition	Flies	Independent experiments	Mean	SEM	Statistical n (1 = 40 flies)	Test	p value	Significantly different?	Post-hoc Test	Comparision	p-value	Significantly different?
Control 1 (tub-Gal80ts,c739/+)	480	2	0.07417	0.037	12	Ordinary One-Way Anova	0.7835	No	Tukey's multiple comparisons test	vs Control 2	0.9727	No
Control 2 (+/Letm1 RNAi #2)	480	2	0.06167	0.03778	12					vs Letm1 KD	0.7725	No
Letm1 KD (tub-Gal80ts,c739>Letm1 RNAi #2)	480	2	0.1	0.04324	12					vs Control 1	0.8889	No
Figure S3F
Condition	Flies	Independent experiments	Mean	SEM	Statistical n (1 = 40 flies)	Test	p value	Significantly different?	Post-hoc Test	Comparision	p-value	Significantly different?
Control 1 (tub-Gal80ts,c739/+)	480	2	0.6192	0.07709	12	Ordinary One-Way Anova	12	No	Tukey's multiple comparisons test	vs Control 2	0.4659	No
Control 2 (+/Letm1 RNAi #2)	480	2	0.5092	0.03909	12					vs Letm1 KD	0.7883	No
Letm1 KD (tub-Gal80ts,c739>Letm1 RNAi #2)	480	2	0.57	0.07275	12					vs Control 1	0.8557	No
Figure S3G
Group	Condition	Flies	Independent experiments	Mean	SEM	Statistical n (1 = 40 flies)	Test	p value	Significantly different?	Post-hoc Test	Comparision	p-value	Significantly different?
Octanol	Control 1 (tub-Gal80ts,c739/+)	480	3	0.6025	0.06494	12	Ordinary One-Way Anova	0.0716	No	Tukey's multiple comparisons test	vs Control 2	0.0655	No
	Control 2 (+/Letm1 RNAi #2)	480	3	0.7608	0.03078	12					vs Letm1 KD	0.2471	No
	Letm1 KD (tub-Gal80ts,c739>Letm1 RNAi #2	480	3	0.65	0.04198	12					vs Control 1	0.7657	No
Methyl-cyclohexanol	Control 1 (tub-Gal80ts,c739/+)	480	3	0.4933	0.05851	12	Ordinary One-Way Anova	0.7787	No	Tukey's multiple comparisons test	vs Control 2	0.9618	No
	Control 2 (+/Letm1 RNAi #2)	480	3	0.5167	0.05909	12					vs Letm1 KD	0.7634	No
	Letm1 KD (tub-Gal80ts,c739>Letm1 RNAi #2	480	3	0.455	0.06802	12					vs Control 1	0.9004	No
Figure S3H
Condition	Flies	Independent experiments	Mean	SEM	Statistical n (1 = 40 flies)	Test	p value	Significantly different?	Post-hoc Test	Comparision	p-value	Significantly different?
Control 1 (tub-Gal80ts,c739/+)	480	2	0.285	0.03835	12	Kruskal-Wallis test	0.3789	No	Dunn's multiple comparisons test	vs Control 2	>0.9999	No
Control 2 (+/Letm1 RNAi #1)	480	2	0.3092	0.03372	12					vs Letm1 KD	0.4952	No
Letm1 KD (tub-Gal80ts,c739>Letm1 RNAi #1)	480	2	0.2467	0.02638	12					vs Control 1	>0.9999	No
Figure S4A
Group	Condition	Mice	Independent experiments	Mean	SEM	Statistical n	Test	p value	Significantly different?	Post-hoc Test	p value	Significantly different?
Control	CS+	8	1	0.5125	0.103	8	Two-way ANOVA	<0.0001	Yes (CS+)	Tukey's multiple comparisons test	<0.0001	Yes
	CS-	8	1	0.4375	0.08	8
Letm1 KD	CS+	8	1	1.4125	0.111	8				Tukey's multiple comparisons test	<0.0001	Yes
	CS-	8	1	1.35	0.154	8
Figure S4B
Group	Condition	Mice	Independent experiments	Mean	SEM	Statistical n	Test	p value	Significantly different?	Test	p value	Significantly different?
Control	CS+	8	1	0.4	0.311677	8	Two-way ANOVA	0.004	Yes (CS+)	Tukey's multiple comparisons test	0.0302	Yes
	CS-	8	1	0.225	0.166905	8
Letm1 KD	CS+	8	1	0.475	0.345378	8				Tukey's multiple comparisons test	0.0023	Yes
	CS-	8	1	0.9	0.46291	8
Figure S4C - left
Group	Condition	Mice	Independent experiments	Mean	SEM	Statistical n	Test	p value	Significantly different?
Session #1	Control	8	1	1.563	0.2112	8	Mann-Whitney Test	0.9818	No
	Letm1 KD	8	1	1.65	0.3076	8
Figure S4C - right
Group	Condition	Mice	Independent experiments	Mean	SEM	Statistical n	Test	p value	Significantly different?
Session #2	Control	8	1	2.313	0.3335	8	Mann-Whitney Test	0.3953	No
	Letm1 KD	8	1	1.988	0.1977	8
Figure S4D
Group	Condition	Mice	Independent experiments	Mean	SEM	Statistical n	Test	p value	Significantly different?	Test	p value	Significantly different?
Control	Banana	3	1	0.3	0.152753	3	Two-way ANOVA	0.0002	Yes (CS+)	Tukey's multiple comparisons test	0.0161	Yes
	Almond	3	1	1.46667	0.176383	3
Letm1 KD	Banana	4	1	0.275	0.025	4				Tukey's multiple comparisons test	0.0083	Yes
	Almond	4	1	1.4	0.302765	4
Figure S4E
Group	Condition	Mice	Independent experiments	Mean	SEM	Statistical n	Test	p value	Significantly different?	Test	p value	Significantly different?
Control	Almond	5	1	0.64	0.107703	5	Two-way ANOVA	<0.0001	Yes (CS+)	Tukey's multiple comparisons test	0.0038	Yes
	Banana	5	1	1.38	0.156205	5
Letm1 KD	Almond	4	1	0.55	0.104083	4				Tukey's multiple comparisons test	0.0081	Yes
	Banana	4	1	1.3	0.129099	4
